# Inhibited oligodendrogenesis, but not repeated mild traumatic brain injury, impairs attention in adult mice

**DOI:** 10.1101/2025.09.01.673570

**Authors:** Lisa M. Gazdzinski, Jordan Mak, Paul J Fletcher, Anne L. Wheeler

## Abstract

Attention problems are among the most common long-lasting cognitive symptoms of mild traumatic brain injury (mTBI) and as attention is fundamental to many aspects of cognition, the effects of attentional impairment can be broad. The brain’s white matter is particularly vulnerable to damage during mTBI. Damage to oligodendrocytes and myelin contributes to cognitive deficits following injury and myelin plasticity is a potential mechanism for functional recovery. The aim of this work was to assess attentional impairment following mTBI in mice and evaluate the role of newly generated oligodendrocytes in recovery. This study used the Myrf conditional knockout mouse model, in which the Myrf gene, required for oligodendrocyte precursor cell (OPC) differentiation into mature myelinating oligodendrocytes, is deleted from OPCs following tamoxifen injection, thereby halting oligodendrogenesis. Mice were trained on the 5-Choice Serial Reaction Time (5-CSRT) task before receiving tamoxifen followed by three mTBI or sham procedures. Attention was probed on the 5-CSRT with decreasing stimulus durations at four time points following injury out to 12 weeks. While no attentional impairment was observed in mice with mTBI, OPC-MyrfKO mice showed lower choice accuracy (β = −2.85%, p = 0.03) and more omitted trials (β = 4.09%, p = 0.02) across injury groups, time points and stimulus durations, suggesting that active oligodendrogenesis is required for sustained attention. These results suggest that this mouse model of mTBI was not severe enough to impact attention as measured by the 5-CSRT task, however myelin plasticity in adulthood may contribute to attention and complex task performance.

**Significance Statement:** Attention deficits are common after mild traumatic brain injury (mTBI), yet therapeutic targets remain unclear. This study investigated the role of adult myelin plasticity in cognitive recovery by using a mouse model that blocks new myelin formation. While mild injury alone did not impair attention, mice unable to generate new myelin showed reduced response accuracy. These findings suggest that adult oligodendrogenesis supports attention. Understanding how myelin plasticity influences behaviour could reveal new targets for enhancing recovery after brain injury, highlighting the importance of supporting myelin health in therapeutic strategies.
