## Supplementary material for "Inhibited oligodendrogenesis, but not repeated mild traumatic brain injury, impairs attention in adult mice": Statistics table

### Sheet: Sheet1
Table 2-1 Statistics summary
					Test Statistics				Significance
Figure	Outcome Measure	Data Structure	Statistical Test	Factors	Estimate (β)	Std Error	df	t-value	p-value
2A	Choice accuracy (%)	normal	linear mixed effects model	Injury group (mTBI vs sham)	0.004327	0.01257	65.05	0.344	0.732
				Genotype (OPC-MyrfKO vs OPC-MyrfKO-CTRL)	0.007694	0.01333	60.71	0.577	0.566
				Sex (M vs F)	-0.02853	0.01271	67.33	-2.245	0.028	* (c)
				Stimulus duration (s)	-0.1835	0.003294	801	-55.71	<2.00E-16	*** (a)
				Timepoint (weeks)	0.004604	0.0006487	801	7.098	2.79e-12	***
2B	Omissions (%)	normal	linear mixed effects model	Injury group (mTBI vs sham)	-0.003268	0.01687	63.41	-0.194	0.84704
				Genotype (OPC-MyrfKO vs OPC-MyrfKO-CTRL)	0.04088	0.01715	65.09	2.384	0.020041	* (d)
				Sex (M vs F)	-0.071	0.0186	68.77	-3.816	0.000293	***
				Stimulus duration (s)	0.04793	0.004499	801	10.655	<2.00E-16	*** (b)
				Timepoint (weeks)	-0.004703	0.0008861	801	-5.307	1.44e-07	***
2-1A	Choice accuracy (%)	normal	linear mixed effects model	Injury group (mTBI vs sham)	0.006889	0.007453	64.68	0.924	0.3588
				Genotype (OPC-MyrfKO vs OPC-MyrfKO-CTRL)	-0.006607	0.007548	66.78	-0.875	0.3845
				Sex (M vs F)	-0.0183	0.008015	64.5	-2.283	0.0257	*
				Session in timepoint (2nd vs 1st)	-0.009715	0.002406	509	-4.039	6.21e-05	***
				Timepoint (weeks)	0.004223	0.0005802	509	7.278	1.29e-12	***
2-1B	Omissions (%)	normal	linear mixed effects model	Injury group (mTBI vs sham)	0.000598	0.00671	66.4	0.089	0.9293
				Genotype (OPC-MyrfKO vs OPC-MyrfKO-CTRL)	0.01368	0.006731	68.6	2.032	0.046	* (e)
				Sex (M vs F)	-0.001071	0.006751	47.89	-0.159	0.8747
				Session in timepoint (2nd vs 1st)	-0.005183	0.002309	509	-2.245	0.0252	*
				Timepoint (weeks)	-0.00118	0.0005569	509	-2.119	0.0346	*
2-2A	Correct response latency (s)	normal	linear mixed effects model	Injury group (mTBI vs sham)	-0.01897	0.04548	59.67	-0.417	0.6782
				Genotype (OPC-MyrfKO vs OPC-MyrfKO-CTRL)	0.08557	0.04563	59.69	1.875	0.0656	.
				Sex (M vs F)	-0.02084	0.0458	59.62	-0.455	0.6508
				Stimulus duration (s)	0.009803	0.005993	25170	1.636	0.1019
				Timepoint (weeks)	-0.0126	0.001148	25160	-10.974	<2.00E-16	***
2-2B	Incorrect response latency (s)	normal	linear mixed effects model	Injury group (mTBI vs sham)	0.01744	0.03583	56.07	0.487	0.62829
				Genotype (OPC-MyrfKO vs OPC-MyrfKO-CTRL)	0.08511	0.03634	59.94	2.342	0.02251	* (f)
				Sex (M vs F)	-0.1245	0.03784	46.8	-3.289	0.00191	**
				Stimulus duration (s)	0.003049	0.007265	24730	0.42	0.67469
				Timepoint (weeks)	0.000262	0.001393	24720	0.188	0.85079
2-2C	Reward collection latency (s)	normal	linear mixed effects model	Injury group (mTBI vs sham)	0.0385	0.04517	46.69	0.852	0.398321
				Genotype (OPC-MyrfKO vs OPC-MyrfKO-CTRL)	0.05441	0.04513	46.56	1.206	0.234094
				Sex (M vs F)	-0.1085	0.04542	46.6	-2.389	0.020989	*
				Stimulus duration (s)	-0.2201	0.01489	12670	-14.776	<2.00E-16	***
				Timepoint (weeks)	-0.009773	0.002665	12490	-3.667	0.000246	***
